# In vitro testing of flash-frozen sublingual membranes for storage and reproducible permeability studies of macromolecular drugs from solution or nanofiber mats

**DOI:** 10.1101/690990

**Authors:** Pavel Berka, Denisa Stránská, Vladimír Semecký, Karel Berka, Pavel Doležal

## Abstract

Sublingual drug delivery allows systemic delivery of drug without difficulties connected with the gastrointestinal pathway. We developed a new simple protocol for easy-to-use processing and storage of porcine sublingual mucosal membrane for *in vitro* studies using “flash freezing” in liquid nitrogen. All the dextrans used as mucosal membrane integrity and permeability markers permeated only slowly through sublingual mucosa illustrating usability both the “fresh” and “flash frozen” sublingual membranes whereas conventional cold storage “frozen” membranes have shown significantly higher permeabilities for macromolecules due to the sustained damage. The permeability values were too low to expect dextrans to be potential carriers at this context. To test albumin as a drug carrier we compared FITC-albumin permeation from solutions vs. nanofiber mats donors. To increase the amounts and prolong the transport, we manufactured nanofiber mats loaded with fluorescently marked albumin using well-scalable electrospinning technology. Nanofiber mats have allowed albumin passage through the sublingual membrane in similar amounts as from the pure artificial saliva solution. Since salivary washout strictly limits the duration of liquid dosages, nanofiber mats may thus permit prolonged sublingual administration.

**Graphical abstract:** 
