## Supplemental Table 1 for "In vitro testing of flash-frozen sublingual membranes for storage and reproducible permeability studies of macromolecular drugs from solution or nanofiber mats"

			Sublingual Apparent Permeabilities
			"fresh" membrane			"flash frozen" membrane			"frozen" membrane
Compound	Donor	Time	Papp [cm.s-1 x 10-8]	SD	n	Papp [cm.s-1 x 10-8]	SD	n	Papp [cm.s-1 x 10-8]	SD	n
Caffeine	solution, pH 6.8	0-24h	1070	250	6	1280	154	6	980	211	6
FD20	solution, pH 6.8	0-13h	0.7	1.14	3	0.4	0.48	3	2	0.65	6
	solution, pH 6.8	17-24h	0.7	1.07	3	2.7	2.29	3	11	3.8	6
FD70	solution, pH 6.8	0-13h	0.015	0.009	3	0.024	0.015	3
	solution, pH 6.8	17-24h	0.027	0.019	3	0.023	0.01	3
BSA	solution, pH 6.8	0-13h	2.2	0.45	4	6.5	1.62	3
	nanofibrous mats, pH 6.8	0-13h	8	1.02	4	6.9	2.78	4
	nanofibrous mats, pH 7.4	0-13h	9.9	0.82	4	16	6.5	4
